# Comparative analysis of the molecular mechanism of heat shock proteins from pathogenic and non-pathogenic *E.coli*

**DOI:** 10.1101/2020.06.17.157248

**Authors:** Sanchari Bhattacharjee, Mohana Saha, Rakhi Dasgupta, Angshuman Bagchi

## Abstract

Cells can withstand the effects of temperature stress by activating small heat shock proteins IbpA and IbpB. Lon protease employing Ser679 – Lys722 catalytic dyad proteolyze IbpA and IbpB in their free forms, at physiological temperature i.e. without any temperature stress. However, the proteolytic activity of IbpA and IbpB is affected when the catalytic dyad residue of Lon protease is mutated. The mutation S679A in Lon protease brings about some changes so that the proteolytic interactions between the small heat shock proteins with that of the mutant Lon protease are lost which makes a difference in the interaction pattern of mutant Lon protease with their substrates. In the present study, we made an attempt through in-silico approach to figure out the underlying aspects of the interactions between the small heat shock proteins IbpA and IbpB with mutant Lon protease in *Escherichia coli*. We have tried to decipher the molecular details of the mechanism of interaction of proteolytic machinery of small heat shock proteins and mutant Lon protease with S679A mutation at physiological temperature in absence cellular temperature stress. Our study may therefore be helpful to decode the mechanistic details of the correlation with IbpA, IbpB and S679A mutant Lon protease in *E. coli*.
