## Supplementary_Material2 for "Comparative analysis of the molecular mechanism of heat shock proteins from pathogenic and non-pathogenic *E.coli*"

### Sheet: RSA value analysis
Wild type Lon protease							Mutant type Lon protease
Residue	AA	ACC Cal	ACC tab	%			Residue	AA	ACC Cal	ACC tab	%
677	G	121	84	144.048	Surface		677	G	121	84	144.048	Surface
678	P	68	136	50	Surface		678	P	67	136	49.2647	Surface
679	S	12	130	9.23077	core		679	A	33	130	25.3846	Surface
680	A	45	106	42.4528	Surface		680	A	48	106	45.283	Surface
681	G	13	84	15.4762	core		681	G	12	84	14.2857	core
682	I	20	169	11.8343	core		682	I	23	169	13.6095	core
683	A	33	106	31.1321	Surface		683	A	45	106	42.4528	Surface
684	M	120	188	63.8298	Surface		684	M	152	188	80.8511	Surface
685	C	60	135	44.4444	Surface		685	C	51	135	37.7778	Surface
686	T	47	142	33.0986	Surface		686	T	51	142	35.9155	Surface
687	A	58	106	54.717	Surface		687	A	63	106	59.434	Surface
688	L	116	164	70.7317	Surface		688	L	108	164	65.8537	Surface
689	V	79	142	55.6338	Surface		689	V	92	142	64.7887	Surface
690	S	27	130	20.7692	Surface		690	S	26	130	20	Surface
691	C	104	135	77.037	Surface		691	C	103	135	76.2963	Surface
692	L	152	164	92.6829	Surface		692	L	151	164	92.0732	Surface
693	T	99	142	69.7183	Surface		693	T	90	142	63.3803	Surface
694	G	57	84	67.8571	Surface		694	G	67	84	79.7619	Surface
695	N	117	157	74.5223	Surface		695	N	111	157	70.7006	Surface
696	P	101	136	74.2647	Surface		696	P	107	136	78.6765	Surface
697	V	78	142	54.9296	Surface		697	V	72	142	50.7042	Surface
698	R	213	248	85.8871	Surface		698	R	207	248	83.4677	Surface
699	A	82	106	77.3585	Surface		699	A	77	106	72.6415	Surface
700	D	77	163	47.2393	Surface		700	D	69	163	42.3313	Surface
701	G	35	84	41.6667	Surface		701	G	38	84	45.2381	Surface
702	A	36	106	33.9623	Surface		702	A	38	106	35.8491	Surface
703	M	44	188	23.4043	Surface		703	M	52	188	27.6596	Surface
704	T	17	142	11.9718	core		704	T	24	142	16.9014	Surface
705	V	0	142	0	core		705	V	0	142	0	core
706	E	74	194	38.1443	Surface		706	E	80	194	41.2371	Surface
707	I	62	169	36.6864	Surface		707	I	79	169	46.7456	Surface
708	T	40	142	28.169	Surface		708	T	27	142	19.0141	Surface
709	L	178	164	108.537	Surface		709	L	185	164	112.805	Surface
710	R	187	248	75.4032	Surface		710	R	180	248	72.5806	Surface
711	G	44	84	52.381	Surface		711	G	58	84	69.0476	Surface
712	Q	82	198	41.4141	Surface		712	Q	89	198	44.9495	Surface
713	V	47	142	33.0986	Surface		713	V	57	142	40.1408	Surface
714	L	36	164	21.9512	Surface		714	L	32	164	19.5122	Surface
715	P	57	136	41.9118	Surface		715	P	52	136	38.2353	Surface
716	I	13	169	7.69231	core		716	I	44	169	26.0355	Surface
717	G	54	84	64.2857	Surface		717	G	52	84	61.9048	Surface
718	G	44	84	52.381	Surface		718	G	42	84	50	Surface
719	L	11	164	6.70732	core		719	L	13	164	7.92683	core
720	K	106	205	51.7073	Surface		720	K	128	205	62.439	Surface
721	E	137	194	70.6186	Surface		721	E	146	194	75.2577	Surface
722	K	9	205	4.39024	core		722	K	67	205	32.6829	Surface
723	L	30	164	18.2927	core		723	L	22	164	13.4146	core
724	L	62	164	37.8049	Surface		724	L	77	164	46.9512	Surface
725	A	37	106	34.9057	Surface		725	A	60	106	56.6038	Surface
726	A	14	106	13.2075	core		726	A	14	106	13.2075	core
727	H	90	184	48.913	Surface		727	H	54	184	29.3478	Surface
728	R	188	248	75.8065	Surface		728	R	213	248	85.8871	Surface
729	G	61	84	72.619	Surface		729	G	50	84	59.5238	Surface
730	G	44	84	52.381	Surface		730	G	52	84	61.9048	Surface
731	I	43	169	25.4438	Surface		731	I	50	169	29.5858	Surface
732	K	147	205	71.7073	Surface		732	K	146	205	71.2195	Surface
733	T	78	142	54.9296	Surface		733	T	70	142	49.2958	Surface
734	V	55	142	38.7324	Surface		734	V	55	142	38.7324	Surface
735	L	79	164	48.1707	Surface		735	L	85	164	51.8293	Surface
736	I	44	169	26.0355	Surface		736	I	44	169	26.0355	Surface
737	P	3	136	2.20588	core		737	P	6	136	4.41176	core
738	F	152	197	77.1574	Surface		738	F	157	197	79.6954	Surface
739	E	66	194	34.0206	Surface		739	E	118	194	60.8247	Surface
740	N	2	157	1.27389	core		740	N	5	157	3.18471	core
741	K	98	205	47.8049	Surface		741	K	109	205	53.1707	Surface
742	R	163	248	65.7258	Surface		742	R	139	248	56.0484	Surface
743	D	60	163	36.8098	Surface		743	D	80	163	49.0798	Surface
744	L	52	164	31.7073	Surface		744	L	58	164	35.3659	Surface
745	E	151	194	77.8351	Surface		745	E	113	194	58.2474	Surface
746	E	156	194	80.4124	Surface		746	E	121	194	62.3711	Surface
747	I	8	169	4.73373	core		747	I	22	169	13.0178	core
748	P	61	136	44.8529	Surface		748	P	66	136	48.5294	Surface
749	D	132	163	80.9816	Surface		749	D	149	163	91.411	Surface
750	N	137	157	87.2611	Surface		750	N	103	157	65.6051	Surface
751	V	56	142	39.4366	Surface		751	V	14	142	9.85915	core
752	I	58	169	34.3195	Surface		752	I	83	169	49.1124	Surface
753	A	78	106	73.5849	Surface		753	A	72	106	67.9245	Surface
754	D	141	163	86.5031	Surface		754	D	143	163	87.7301	Surface
